# A Multistage Sequencing Strategy Pinpoints Many Novel and Candidate Disease Alleles for Orphan Disease Emery-Dreifuss Muscular Dystrophy and Supports Gene Misregulation as its Pathomechanism

**DOI:** 10.1101/705780

**Authors:** Peter Meinke, Alastair R. W. Kerr, Rafal Czapiewski, Jose I. de las Heras, Elizabeth Harris, Heike Kölbel, Francesco Muntoni, Ulrike Schara, Volker Straub, Benedikt Schoser, Manfred Wehnert, Eric C. Schirmer

**Affiliations:** Wellcome Centre for Cell Biology, University of Edinburgh, Edinburgh, UK; Friedrich Baur Institute at the Department of Neurology, University Hospital, LMU Munich, Germany; John Walton Muscular Dystrophy Research Centre, Newcastle University and Newcastle Hospitals NHS Foundation Trust, Newcastle upon Tyne, UK; Department of Pediatric Neurology, Developmental Neurology and Social Pediatrics, University of Essen, Germany; Dubowitz Neuromuscular Centre, University College London Great Ormond Street Institute of Child Health, London, UK; and 1 NIHR Great Ormond Street Hospital Biomedical Research Centre, Great Ormond Street Institute of Child Health, University College London, & Great Ormond Street Hospital Trust, London, UK; Institute of Human Genetics, University of Greifswald (retired), Greifswald, Germany

**Keywords:** Emery-Dreifuss muscular dystrophy, nuclear envelope, nuclear envelope transmembrane protein, primer library, orphan disease

## Abstract

Limitations of genome-wide approaches for genetically-heterogenous orphan diseases led us to develop a new approach to identify novel Emery-Dreifuss muscular dystrophy (EDMD) candidate genes. We generated a primer library to genes: (I) linked to EDMD, (II) mutated in related muscular dystrophies, (III) highlighted from limited exome sequencing, (IV) encoding muscle-specific nuclear membrane proteins. Sequencing 56 unlinked EDMD patients yielded confirmed or strong candidate alleles from all categories, accounting for most remaining unlinked patients. Known functions of newly-linked genes argue the EDMD pathomechanism is from altered gene regulation and mechanotransduction through connectivity of candidates from the nuclear envelope to the plasma membrane.

---

Emery-Dreifuss muscular dystrophy (EDMD) is a rare neuromuscular disorder affecting ∼0.3-0.4 in 100,000 people^1, 2^. EDMD patients present typically in childhood with early contractures of elbows and Achilles’ tendons, progressive wasting of lower leg and upper arm muscles, and later development of cardiac conduction defects and, in a proportion of cases, dilated cardiomyopathy^3^. Features vary considerably in clinical presentation, leading to the usage ‘Emery-Dreifuss-like syndromes’^4, 5^: patients from the same pedigree can show remarkable phenotypic variation^6–8^. Consistent with this variation, EDMD is also genetically variable: ∼half of Emery–Dreifuss-like syndrome cases are linked to mutations in genes encoding 6 nuclear envelope proteins (emerin, lamin A, nesprin 1, nesprin 2, SUN1 and FHL1^8–12^). Variants in desmin and nuclear envelope proteins Tmem43 and SUN2 have been reported to modify the EDMD phenotype^11, 13, 14^. Roughly half of clinically diagnosed patients remain unlinked^15, 16^.

The strong nuclear envelope link raised the possibility that remaining unlinked patients might also have mutations in nuclear envelope proteins. The nuclear envelope is linked to >30 inherited diseases and syndromes^17^, each with distinct tissue-specific pathologies: for example different lamin A mutations cause muscular dystrophies, neuropathy, lipodystrophy, and multisystemic disorders^18^. How these widely expressed nuclear envelope proteins yield tissue-specific pathologies remains unresolved, but one hypothesis is that tissue-specific nuclear envelope partners mediate the tissue-specificity of effects^18, 19^.

We previously identified several muscle-specific nuclear envelope transmembrane proteins (NETs)^20^. Of the previously linked proteins emerin, nesprin 1, nesprin 2, SUN1, SUN2, and Tmem43 are all NETs, but these are widely expressed. Several of the muscle-specific NETs identified could contribute muscle specificity to either of the two principly hypothesized EDMD pathomechanisms: mechanical instability and disruption of gene expression^21^. NETs Tmem214 and KLHL31 track with microtubules on the nuclear surface^20^ while NET5/Samp1 contributes actin and centrosome interactions^22, 23^. NETs Tmem38A, WFS1, NET39/PLPP7 and, again, Tmem214 and NET5/Samp1 all affect 3D gene positioning and with corresponding effects on expression^24, 25^. Many of the genes under muscle-specific NET regulation are recruited to the nuclear periphery to be more tightly shut down during myogenesis and encode proteins that are antagonistic to myogenesis or are from alternative differentiation pathways such as adipocytes. Knockdown of the muscle-specific NETs results in these genes being de-repressed, suggesting a possible gene misregulation mechanism to disease pathology. The potential of gene mispositioning contributing to disease is further underscored by knockdown of Tmem38A, WFS1, and NET39/PLPP7 blocking myotube fusion^24^. Functional overlap of these muscle-specific NETs supports the possibility of their working in a common pathway towards EDMD pathophysiology, making them good candidates for mediators of EDMD muscle pathology at the same time as being novel candidates for causative EDMD alleles.

Therefore, we elected to sequence the genes encoding these muscle-specific NETs in unlinked EDMD patients using a primer library. However, for greater surety, we expanded this primer library to also re-check previously linked genes with complete gene sequencing for possible promoter mutations and to test for mutations in genes linked to related muscular dystrophies. Finally, to also search for candidate alleles in a completely unbiased manner, we performed exome sequencing in families for which material from enough members was available for linkage analysis and added these candidates also to the primer library.
