## Supplemental Table 4 for "A Multistage Sequencing Strategy Pinpoints Many Novel and Candidate Disease Alleles for Orphan Disease Emery-Dreifuss Muscular Dystrophy and Supports Gene Misregulation as its Pathomechanism"

### Sheet: Tabelle1
		Gene	muscle NE		Gene	muscle NE		Gene	muscle NE		Gene	muscle NE		Gene	muscle NE		Gene	muscle NE		Gene	muscle NE		Gene	muscle NE
		Category 1: known EDMD associated genes			PLPP7	---		OBSCN	0.00551617		NFKB1	---		USP6	---		SHPK	---		Category 3: exome-seq family 5 cosegregating			NUFIP2	---
					Tmem70	0.4296		SMAD9	---		MMP28	---		GOLGA8J	---		SHROOM3	---					CDCA5	---
		LMNA	0.622896		Tmem214	0.0811629		CDC42BPA	---		PIP4K2A	---		GOLGA8Q	---		SLC18A3	---		AHDC1	0.0041		DCAF8	---
		EMD	0.267351		MBOAT5	0.0536762		ATXN1	---		RALGAPA2	---		NCL	---		SPANXD	---		AKAP6	0.00785033		PARP4	---
		SYNE1	0.0360887		WFS1	0.0873413		CCDC175	---		PARP9	---		OR4C5	---		SYNM	---		MLST8	---		AC006030.1	---
		SYNE2	0.0152917		CKAP4	0.050568		MTRNR2L5	---		SUSD3	---		AHNAK	0.0250069		TNRC18	---		GAP43	---		GPAA1	---
		SUN1	0.988539		KLHL31	0.0091359		ZFP62	---		SORD	---		PARP15	---		TUBB8	---		GATD3A	0.0290329		KDM6B	---
		SUN2	2.32675		C17orf62	0.0174735		POM121C	0.0264267		UBAP2	---		FAM73A	---		USP34	---		GRWD1	---		LIME1	---
		FHL1	0.0891574		FHOD1	0.0146212		POTEJ	---		C15orf52	---		FOXM1	---		ZNF354A	---		PSD3	---		MRPL38	---
		TMEM43	0.150328		NET5	0.229374		AHNAK2	---		ANP32B	---		NOMO1	0.0053831		ZNF425	---		MOV10	---		SYNE3	0.035521
		Category 1: known similar MD associated genes			LEMD3	0.0860355		POM121L7	---		AC140504.1	---		AC055811.2	---		XIRP1	---		NEIL2	---		GPN3	---
					Lmo7	---		AGRN	---		CARM1	---		AC026954.2	---					NR1D1	---		ABTB1	---
		CAV3	0.116741		FHL2	---		ADAMTS7	---		CELF1	---		TGM6	---		Category 3: exome-seq family 3 cosegregating			GTF2H2C	---		ANK2	0.027924
		MYOT	0.0251553					ACOT2	---		NOTCH1	---		UBE2Q2	---					MYO1G	---		PIGC	---
		CAPN3	---		Category 3: exome-seq family 1 cosegregating			ANKRD20A4	---		EYA4	---		RRP1B	---		INTS1	0.007625		KDM3B	---		S100A13	---
		DYSF	0.0332445					NUAK1	---		USP25	---		UTP14A	---		LRPPRC	0.00448		TFIP11	0.0354299		TPRA1	---
		SGCA	0.164873		SLC5A11	---		POTEF	---		SPPL2C	---		ANAPC5	0.011409		AMY2A	---		TRAP1	---		UIMC1	---
		SGCB	0.227951		SLC25A5	---		POTEI	---		DUSP3	0.0476779		ANKRD36	---		MTREX	---		SIDT2	---		FBXO16	---
		SGCD	0.292935		MAP4	---					SLC4A7	---		ANKRD36C	---		FGFR1OP2	---		GOLGB1	---		RP11-1407O15.2	---
		SGCG	0.1521		TAF1C	---		Category 3: exome-seq family 2 cosegregating			SORCS2	---		CEP68	---		MLYCD	---		SEPT8	---		GOLGA8S	---
		TCAP	---		NFATC2IP	---					AP000781.2	---		CHAMP1	---		KIF21A	---		DNAJB12	---		MYL5	---
		FKRP	---		RBM20	---		ATP12A	0.323444		CNP	---		FICD	---		DST	0.001157		KDM4A	---		OR4C13	---
		DMD	0.0679686					RYR3	---		LIN54	---		HELB	---		POTEC	---		MKNK1	---		YY1AP1	---
		FKTN	---		Category 3: family 1 index patient RNA-seq			RHOF	---		MDM1	---		ZNF10	---		TLE6	---		TPTE	---		ZNF614	---
		DAG1	0.0475678					WDR43	0.0572906		ERMP1	0.0254708		CBWD2	---		CPD	---		AFAP1L2	---		PCSK4	---
		ANO5	---		RYR2	---		SMARCA2	---		SCMH1	---		CCDC142	---		PLA2G6	---		OR52B4	---		AL360181.3	---
		PLEC	0.0305042		HOXC10	---		RAB40A	---		DNAH17	---		CCDC157	---		FBXL14	---		RNPEP	---		AC022826.2	---
		TRIM32	---		ANKRD1	---		PCNT	---		GFRA1	---		CTAGE4	---					SAYSD1	---
		POMT1	---		KLF13	---		MCM3AP	0.0126349		CTAGE6	---		AC008878.2	---		Category 3: exome-seq family 4 cosegregating			LIMD1	---
		POMT2	0.0039848		KLHDC7A	---		SH3TC1	---		AC099811.2	---		DCAF5	---					MYH8	0.0162294
		COL6A1	0.202261					ADAM32	---		TAB3	---		ENTHD2	---		DRP2	---		MAGEC1	---
		COL6A2	0.130881		Category 3: family 1 index patient genome-seq (missed before)			NINL	---		TCP10L2	---		ERI2	---		FAM86B1	---		MAGI1	---
		COL6A3	0.248663					NSRP1	---		TFDP1	---		HSPB2-C11orf52	---		ANKAR	---		ANGEL1	---
		ITGA7	---		KCNJ12	---		LRRIQ1	---		ATP13A5	---		MRPL22	---		GRM1	---		CORO1B	---
		GBE1	---		PRKCE	---		ADAMTS14	---		CCNL1	0.0174707		MYBPH	0.0159561		LGR6	---		CRIPAK	---
		VCP	0.022019		PRSS57	---		ADSS	0.0693842		TPD52L3	---		NPC1L1	---		ADC	---		FAM171A1	---
		TTN	0.188783		LAMA5	0.00377333		APC2	---		DIDO1	---		OAZ1	---		OR2T7	---		UCK1	---
					RCCD1	---		ARHGEF38	---		IQGAP3	---		OR52N4	---		PRAMEF2	---		CHTF8	---
		Category 2: functional candidates			GAK	---		CLASP2	---		KRTAP5-7	---		PDDC1	---		SP140L	---		TACC2	---
					EBPL	0.0317237		DDIT4L	---		HEXDC	---		PDE7B	---		KRT16	---		TECPR1	---
		Tmem38a	0.691508		FRG1	---		L3MBTL2	---		MED13	---		PRR5-ARHGAP8	---		SMTN	---		POU4F1	---
		BVES	0.0969612		ANKRD20A3	---		LGI3	---		POTEM	---		RALGDS	---		PDE4DIP	---		PAAF1	---
		Popdc2	0.124309		SREBF1	---		GOLGA8I	---		AC023055.1	---		RNF103-CHMP3	---		ADAM28	---		SOGA3	---
